# Upscaling biodiversity monitoring: Metabarcoding estimates 31,846 insect species from Malaise traps across Germany

**DOI:** 10.1101/2023.05.04.539402

**Authors:** Dominik Buchner, James S. Sinclair, Manfred Ayasse, Arne Beermann, Jörn Buse, Frank Dziock, Julian Enss, Mark Frenzel, Thomas Hörren, Yuanheng Li, Michael T. Monaghan, Carsten Morkel, Jörg Müller, Steffen U. Pauls, Ronny Richter, Tobias Scharnweber, Martin Sorg, Stefan Stoll, Sönke Twietmeyer, Wolfgang W. Weisser, Benedikt Wiggering, Martin Wilmking, Gerhard Zotz, Mark O. Gessner, Peter Haase, Florian Leese

**Affiliations:** Aquatic Ecosystem Research, University of Duisburg Essen, Universitätsstraße 5, 45141 Essen, Germany; Senckenberg Research Institute and Natural History Museum Frankfurt, Clamecystraße 12, 63571 Gelnhausen, Germany; Institute of Evolutionary Ecology and Conservation Genomics, University of Ulm, Albert-Einstein Allee 11, 89069 Ulm, Germany; Centre for Water and Environmental Research, Universitätsstraße 2, 45141 Essen, Germany; Black Forest National Park, Kniebisstraße 67, 72250 Freudenstadt, Germany; University of Applied Sciences HTW Dresden, Pillnitzer Platz 2, 01326 Dresden; Entomological Society Krefeld, Magdeburger Straße 38-40, 47800 Krefeld, Germany; Faculty of Biology, University of Duisburg Essen, Universitätsstraße 5, 45141 Essen, Germany; Helmholtz Centre for Environmental Research – UFZ, Department of Community Ecology, Theodor-Lieser-Straße 4, 06120 Halle, Germany; Department of Plankton and Microbial Ecology, Leibniz Institute of Freshwater Ecology & Inland Fisheries (IGB), Zur alten Fischerhütte 2, 16775 Stechlin, Germany; Department of Ecology, Berlin Institute of Technology (TU Berlin), Ernst-Reuter-Platz 1, 10587 Berlin, Germany; Department of Evolutionary and Integrative Ecology, Leibniz Institute of Freshwater Ecology and Inland Fisheries (IGB), Müggelseedamm 301, 12587 Berlin, Germany; Institute of Biology, Freie Universität Berlin, Königin-Luise-Straße 2/4, Gartenhaus 14195 Berlin, Germany; Kellerwald-Edersee National Park, Laustraße 8, 34537 Bad Wildungen, Germany; Field Station Fabrikschleichach, Department of Animal Ecology and Tropical Biology, Julius-Maximilians-Universität Würzburg, 97070 Würzburg, Germany; Bavarian Forest National Park, 94481 Grafenau, Germany; Senckenberg Research Institute and Natural History Museum Frankfurt, Senckenberganlage 25, 60325 Frankfurt am Main, Germany; LOEWE Centre for Translational Biodiversity Genomics, Senckenberganlage 25, 60325 Frankfurt am Main, Germany; Institute for Insect Biotechnology, Justus-Liebig-University Gießen, Ludwigstraße 23, 35390 Gießen, Germany; German Centre for Integrative Biodiversity Research (iDiv) Halle-Jena-Leipzig, Puschstraße 4, 04103 Leipzig, Germany; Systematic Botany and Functional Biodiversity, Institute for Biology, Leipzig University, Johannisallee 21, 04103, Leipzig, Germany; Institute for Botany and Landscape Ecology, Greifswald University, Soldmannstraße 15, 17487 Greifswald, Germany; University of Applied Sciences Trier, Umwelt-Campus Birkenfeld, Campusallee, 55768 Hoppstädten-Weiersbach; Eifel National Park, 53937 Schleiden-Gemünd, Germany; Chair for Terrestrial Ecology, Department of Life Science Systems, School of Life Sciences, Technische Universität München, Hans-Carl-von-Carlowitz-Platz 2, 85354 Freising-Weihenstephan, Germany; Lower Saxon Wadden Sea National Park Authority, Virchowstraße 1, 26382 Wilhelmshaven, Germany; Institute of Biology and Environmental Sciences, Carl von Ossietzky Universität Oldenburg, Ammerländer Heerstraße 114-118, 26129 Oldenburg, Germany

## Abstract

Mitigating ongoing losses of insects and their key functions (e.g., pollination) requires accurately tracking large-scale and long-term community changes. However, doing so has been notoriously hindered by uniquely high insect species diversity that requires prohibitively high investments of time, funding, and taxonomic expertise. Here, we show that these concerns can be addressed through a comprehensive, scalable and cost-efficient DNA metabarcoding workflow. We use 1,815 samples from 75 Malaise traps across Germany from 2019 and 2020 to demonstrate how metabarcoding can be incorporated into large-scale insect monitoring networks for less than 50 € per sample, including supplies, labor and maintenance. With on average 1.4M sequence reads per sample we uncovered 10,803 validated insect species, of which 83.9% were represented by a single OTU. We estimated another 21,403 plausible species, which likely either lack a reference barcode or are undescribed. The total of 31,846 species is similar to the number of insect species known for Germany (∼35,500). Because Malaise traps capture only a subset of insects, our approach identified many species likely unknown from Germany or new to science. Our reproducible workflow (∼80% OTU-similarity among years) provides a blueprint for large-scale biodiversity monitoring of insects and other biodiversity components in near real time.
