## Supplementary material for "Upscaling biodiversity monitoring: Metabarcoding estimates 31,846 insect species from Malaise traps across Germany": AA_Overview.xlsx

### Sheet: Tabelle1
Manuscript
Figure		Information		Script		Table
old	new	old	new	old	new	old	new
3	1					1	1
1	2					2	2
2	3
Supplement
Figure		Information		Script		Table
old	new	old	new	old	new	old	new
1	1	1	1	1	1	8	1
2	2	2	2			9	2
3	3					10	3
						11	4
						12	5
						1	6
						2	7
						3	8
						4	9
						5	10
						6	11
						7	12
