## Supplementary material for "Upscaling biodiversity monitoring: Metabarcoding estimates 31,846 insect species from Malaise traps across Germany": Table S1.xlsx

### Sheet: First Step Primers
Upscaling biodiversity monitoring: Metabarcoding estimates 31,846 insect species from Malaise traps across Germany
Table S1: PCR primers used in this study
Name	Forward					Name	Reverse
	Forward Universal Tail	TAG	fwhF2	length			Reverse Universal Tail	TAG	fwhR2n	length
fwhF2_f1	ACACTCTTTCCCTACACGACGCTCTTCCGATCT	CTGT	GGDACWGGWTGAACWGTWTAYCCHCC	4		fwhR2n_r1	GTGACTGGAGTTCAGACGTGTGCTCTTCCGATCT	GTCCTA	GTRATWGCHCCDGCTARWACWGG	6
fwhF2_f2	ACACTCTTTCCCTACACGACGCTCTTCCGATCT	CGCG	GGDACWGGWTGAACWGTWTAYCCHCC	4		fwhR2n_r2	GTGACTGGAGTTCAGACGTGTGCTCTTCCGATCT	CGGTTG	GTRATWGCHCCDGCTARWACWGG	6
fwhF2_f3	ACACTCTTTCCCTACACGACGCTCTTCCGATCT	TATT	GGDACWGGWTGAACWGTWTAYCCHCC	4		fwhR2n_r3	GTGACTGGAGTTCAGACGTGTGCTCTTCCGATCT	ACGTAG	GTRATWGCHCCDGCTARWACWGG	6
fwhF2_f4	ACACTCTTTCCCTACACGACGCTCTTCCGATCT	GCAT	GGDACWGGWTGAACWGTWTAYCCHCC	4		fwhR2n_r4	GTGACTGGAGTTCAGACGTGTGCTCTTCCGATCT	AGTGAT	GTRATWGCHCCDGCTARWACWGG	6
fwhF2_f5	ACACTCTTTCCCTACACGACGCTCTTCCGATCT	TCTCA	GGDACWGGWTGAACWGTWTAYCCHCC	5		fwhR2n_r5	GTGACTGGAGTTCAGACGTGTGCTCTTCCGATCT	GAACA	GTRATWGCHCCDGCTARWACWGG	5
fwhF2_f6	ACACTCTTTCCCTACACGACGCTCTTCCGATCT	AGCTA	GGDACWGGWTGAACWGTWTAYCCHCC	5		fwhR2n_r6	GTGACTGGAGTTCAGACGTGTGCTCTTCCGATCT	CACCT	GTRATWGCHCCDGCTARWACWGG	5
fwhF2_f7	ACACTCTTTCCCTACACGACGCTCTTCCGATCT	GAACA	GGDACWGGWTGAACWGTWTAYCCHCC	5		fwhR2n_r7	GTGACTGGAGTTCAGACGTGTGCTCTTCCGATCT	TCTCA	GTRATWGCHCCDGCTARWACWGG	5
fwhF2_f8	ACACTCTTTCCCTACACGACGCTCTTCCGATCT	CACCT	GGDACWGGWTGAACWGTWTAYCCHCC	5		fwhR2n_r8	GTGACTGGAGTTCAGACGTGTGCTCTTCCGATCT	AGCTA	GTRATWGCHCCDGCTARWACWGG	5
fwhF2_f9	ACACTCTTTCCCTACACGACGCTCTTCCGATCT	GTCCTA	GGDACWGGWTGAACWGTWTAYCCHCC	6		fwhR2n_r9	GTGACTGGAGTTCAGACGTGTGCTCTTCCGATCT	CTGT	GTRATWGCHCCDGCTARWACWGG	4
fwhF2_f10	ACACTCTTTCCCTACACGACGCTCTTCCGATCT	CGGTTG	GGDACWGGWTGAACWGTWTAYCCHCC	6		fwhR2n_r10	GTGACTGGAGTTCAGACGTGTGCTCTTCCGATCT	CGCG	GTRATWGCHCCDGCTARWACWGG	4
fwhF2_f11	ACACTCTTTCCCTACACGACGCTCTTCCGATCT	ACGTAG	GGDACWGGWTGAACWGTWTAYCCHCC	6		fwhR2n_r11	GTGACTGGAGTTCAGACGTGTGCTCTTCCGATCT	TATT	GTRATWGCHCCDGCTARWACWGG	4
fwhF2_f12	ACACTCTTTCCCTACACGACGCTCTTCCGATCT	AGTGAT	GGDACWGGWTGAACWGTWTAYCCHCC	6		fwhR2n_r12	GTGACTGGAGTTCAGACGTGTGCTCTTCCGATCT	GCAT	GTRATWGCHCCDGCTARWACWGG	4

### Sheet: Seconds Step Primers
Metabarcoding estimates 32,747 insect species from Malaise traps across Germany
Supplementary Table S1: PCR primers used in this study
index read	sequence	primer name	sequence
i5_1	AACCGCGG	P5_i5_1	AATGATACGGCGACCACCGAGATCTACACAACCGCGGACACTCTTTCCCTACACGACGCTC
i5_2	GGTTATAA	P5_i5_2	AATGATACGGCGACCACCGAGATCTACACGGTTATAAACACTCTTTCCCTACACGACGCTC
i5_3	CCAAGTCC	P5_i5_3	AATGATACGGCGACCACCGAGATCTACACCCAAGTCCACACTCTTTCCCTACACGACGCTC
i5_4	TTGGACTT	P5_i5_4	AATGATACGGCGACCACCGAGATCTACACTTGGACTTACACTCTTTCCCTACACGACGCTC
i5_5	CAGTGGAT	P5_i5_5	AATGATACGGCGACCACCGAGATCTACACCAGTGGATACACTCTTTCCCTACACGACGCTC
i5_6	TGACAAGC	P5_i5_6	AATGATACGGCGACCACCGAGATCTACACTGACAAGCACACTCTTTCCCTACACGACGCTC
i5_7	CTAGCTTG	P5_i5_7	AATGATACGGCGACCACCGAGATCTACACCTAGCTTGACACTCTTTCCCTACACGACGCTC
i5_8	TCGATCCA	P5_i5_8	AATGATACGGCGACCACCGAGATCTACACTCGATCCAACACTCTTTCCCTACACGACGCTC
i5_9	CCTGAACT	P5_i5_9	AATGATACGGCGACCACCGAGATCTACACCCTGAACTACACTCTTTCCCTACACGACGCTC
i5_10	TTCAGGTC	P5_i5_10	AATGATACGGCGACCACCGAGATCTACACTTCAGGTCACACTCTTTCCCTACACGACGCTC
i5_11	AGTAGAGA	P5_i5_11	AATGATACGGCGACCACCGAGATCTACACAGTAGAGAACACTCTTTCCCTACACGACGCTC
i5_12	GACGAGAG	P5_i5_12	AATGATACGGCGACCACCGAGATCTACACGACGAGAGACACTCTTTCCCTACACGACGCTC
i5_13	AGACTTGG	P5_i5_13	AATGATACGGCGACCACCGAGATCTACACAGACTTGGACACTCTTTCCCTACACGACGCTC
i5_14	GAGTCCAA	P5_i5_14	AATGATACGGCGACCACCGAGATCTACACGAGTCCAAACACTCTTTCCCTACACGACGCTC
i5_15	CTTAAGCC	P5_i5_15	AATGATACGGCGACCACCGAGATCTACACCTTAAGCCACACTCTTTCCCTACACGACGCTC
i5_16	TCCGGATT	P5_i5_16	AATGATACGGCGACCACCGAGATCTACACTCCGGATTACACTCTTTCCCTACACGACGCTC
i5_17	CTGTATTA	P5_i5_17	AATGATACGGCGACCACCGAGATCTACACCTGTATTAACACTCTTTCCCTACACGACGCTC
i5_18	TCACGCCG	P5_i5_18	AATGATACGGCGACCACCGAGATCTACACTCACGCCGACACTCTTTCCCTACACGACGCTC
i5_19	ACTTACAT	P5_i5_19	AATGATACGGCGACCACCGAGATCTACACACTTACATACACTCTTTCCCTACACGACGCTC
i5_20	GTCCGTGC	P5_i5_20	AATGATACGGCGACCACCGAGATCTACACGTCCGTGCACACTCTTTCCCTACACGACGCTC
i5_21	AAGGTACC	P5_i5_21	AATGATACGGCGACCACCGAGATCTACACAAGGTACCACACTCTTTCCCTACACGACGCTC
i5_22	GGAACGTT	P5_i5_22	AATGATACGGCGACCACCGAGATCTACACGGAACGTTACACTCTTTCCCTACACGACGCTC
i5_23	AATTCTGC	P5_i5_23	AATGATACGGCGACCACCGAGATCTACACAATTCTGCACACTCTTTCCCTACACGACGCTC
i5_24	GGCCTCAT	P5_i5_24	AATGATACGGCGACCACCGAGATCTACACGGCCTCATACACTCTTTCCCTACACGACGCTC
i5_25	ATCTTAGT	P5_i5_25	AATGATACGGCGACCACCGAGATCTACACATCTTAGTACACTCTTTCCCTACACGACGCTC
i5_26	GCTCCGAC	P5_i5_26	AATGATACGGCGACCACCGAGATCTACACGCTCCGACACACTCTTTCCCTACACGACGCTC
i5_27	ATACCAAG	P5_i5_27	AATGATACGGCGACCACCGAGATCTACACATACCAAGACACTCTTTCCCTACACGACGCTC
i5_28	GCGTTGGA	P5_i5_28	AATGATACGGCGACCACCGAGATCTACACGCGTTGGAACACTCTTTCCCTACACGACGCTC
i5_29	CTTCACGG	P5_i5_29	AATGATACGGCGACCACCGAGATCTACACCTTCACGGACACTCTTTCCCTACACGACGCTC
i5_30	TCCTGTAA	P5_i5_30	AATGATACGGCGACCACCGAGATCTACACTCCTGTAAACACTCTTTCCCTACACGACGCTC
i5_31	AGAATGCC	P5_i5_31	AATGATACGGCGACCACCGAGATCTACACAGAATGCCACACTCTTTCCCTACACGACGCTC
i5_32	GAGGCATT	P5_i5_32	AATGATACGGCGACCACCGAGATCTACACGAGGCATTACACTCTTTCCCTACACGACGCTC
i5_33	CCTCGGTA	P5_i5_33	AATGATACGGCGACCACCGAGATCTACACCCTCGGTAACACTCTTTCCCTACACGACGCTC
i5_34	TTCTAACG	P5_i5_34	AATGATACGGCGACCACCGAGATCTACACTTCTAACGACACTCTTTCCCTACACGACGCTC
i5_35	ATGAGGCT	P5_i5_35	AATGATACGGCGACCACCGAGATCTACACATGAGGCTACACTCTTTCCCTACACGACGCTC
i5_36	GCAGAATC	P5_i5_36	AATGATACGGCGACCACCGAGATCTACACGCAGAATCACACTCTTTCCCTACACGACGCTC
i5_37	CACTACGA	P5_i5_37	AATGATACGGCGACCACCGAGATCTACACCACTACGAACACTCTTTCCCTACACGACGCTC
i5_38	TGTCGTAG	P5_i5_38	AATGATACGGCGACCACCGAGATCTACACTGTCGTAGACACTCTTTCCCTACACGACGCTC
i5_39	ACCACTTA	P5_i5_39	AATGATACGGCGACCACCGAGATCTACACACCACTTAACACTCTTTCCCTACACGACGCTC
i5_40	GTTGTCCG	P5_i5_40	AATGATACGGCGACCACCGAGATCTACACGTTGTCCGACACTCTTTCCCTACACGACGCTC
i5_41	ATCCATAT	P5_i5_41	AATGATACGGCGACCACCGAGATCTACACATCCATATACACTCTTTCCCTACACGACGCTC
i5_42	GCTTGCGC	P5_i5_42	AATGATACGGCGACCACCGAGATCTACACGCTTGCGCACACTCTTTCCCTACACGACGCTC
i5_43	AGTATCTT	P5_i5_43	AATGATACGGCGACCACCGAGATCTACACAGTATCTTACACTCTTTCCCTACACGACGCTC
i5_44	GACGCTCC	P5_i5_44	AATGATACGGCGACCACCGAGATCTACACGACGCTCCACACTCTTTCCCTACACGACGCTC
i5_45	CATGCCAT	P5_i5_45	AATGATACGGCGACCACCGAGATCTACACCATGCCATACACTCTTTCCCTACACGACGCTC
i5_46	TGCATTGC	P5_i5_46	AATGATACGGCGACCACCGAGATCTACACTGCATTGCACACTCTTTCCCTACACGACGCTC
i5_47	ATTGGAAC	P5_i5_47	AATGATACGGCGACCACCGAGATCTACACATTGGAACACACTCTTTCCCTACACGACGCTC
i5_48	GCCAAGGT	P5_i5_48	AATGATACGGCGACCACCGAGATCTACACGCCAAGGTACACTCTTTCCCTACACGACGCTC
i5_49	CGAGATAT	P5_i5_49	AATGATACGGCGACCACCGAGATCTACACCGAGATATACACTCTTTCCCTACACGACGCTC
i5_50	TAGAGCGC	P5_i5_50	AATGATACGGCGACCACCGAGATCTACACTAGAGCGCACACTCTTTCCCTACACGACGCTC
i5_51	AACCTGTT	P5_i5_51	AATGATACGGCGACCACCGAGATCTACACAACCTGTTACACTCTTTCCCTACACGACGCTC
i5_52	GGTTCACC	P5_i5_52	AATGATACGGCGACCACCGAGATCTACACGGTTCACCACACTCTTTCCCTACACGACGCTC
i5_53	CATTGTTG	P5_i5_53	AATGATACGGCGACCACCGAGATCTACACCATTGTTGACACTCTTTCCCTACACGACGCTC
i5_54	TGCCACCA	P5_i5_54	AATGATACGGCGACCACCGAGATCTACACTGCCACCAACACTCTTTCCCTACACGACGCTC
i5_55	CTCTGCCT	P5_i5_55	AATGATACGGCGACCACCGAGATCTACACCTCTGCCTACACTCTTTCCCTACACGACGCTC
i5_56	TCTCATTC	P5_i5_56	AATGATACGGCGACCACCGAGATCTACACTCTCATTCACACTCTTTCCCTACACGACGCTC
i5_57	ACGCCGCA	P5_i5_57	AATGATACGGCGACCACCGAGATCTACACACGCCGCAACACTCTTTCCCTACACGACGCTC
i5_58	GTATTATG	P5_i5_58	AATGATACGGCGACCACCGAGATCTACACGTATTATGACACTCTTTCCCTACACGACGCTC
i5_59	GATAGATC	P5_i5_59	AATGATACGGCGACCACCGAGATCTACACGATAGATCACACTCTTTCCCTACACGACGCTC
i5_60	AGCGAGCT	P5_i5_60	AATGATACGGCGACCACCGAGATCTACACAGCGAGCTACACTCTTTCCCTACACGACGCTC
i5_61	CAGTTCCG	P5_i5_61	AATGATACGGCGACCACCGAGATCTACACCAGTTCCGACACTCTTTCCCTACACGACGCTC
i5_62	TGACCTTA	P5_i5_62	AATGATACGGCGACCACCGAGATCTACACTGACCTTAACACTCTTTCCCTACACGACGCTC
i5_63	CTAGGCAA	P5_i5_63	AATGATACGGCGACCACCGAGATCTACACCTAGGCAAACACTCTTTCCCTACACGACGCTC
i5_64	TCGAATGG	P5_i5_64	AATGATACGGCGACCACCGAGATCTACACTCGAATGGACACTCTTTCCCTACACGACGCTC
i5_65	CTTAGTGT	P5_i5_65	AATGATACGGCGACCACCGAGATCTACACCTTAGTGTACACTCTTTCCCTACACGACGCTC
i5_66	TCCGACAC	P5_i5_66	AATGATACGGCGACCACCGAGATCTACACTCCGACACACACTCTTTCCCTACACGACGCTC
i5_67	AACAGGAA	P5_i5_67	AATGATACGGCGACCACCGAGATCTACACAACAGGAAACACTCTTTCCCTACACGACGCTC
i5_68	GGTGAAGG	P5_i5_68	AATGATACGGCGACCACCGAGATCTACACGGTGAAGGACACTCTTTCCCTACACGACGCTC
i5_69	CCTGTGGC	P5_i5_69	AATGATACGGCGACCACCGAGATCTACACCCTGTGGCACACTCTTTCCCTACACGACGCTC
i5_70	TTCACAAT	P5_i5_70	AATGATACGGCGACCACCGAGATCTACACTTCACAATACACTCTTTCCCTACACGACGCTC
i5_71	ACACGAGT	P5_i5_71	AATGATACGGCGACCACCGAGATCTACACACACGAGTACACTCTTTCCCTACACGACGCTC
i5_72	GTGTAGAC	P5_i5_72	AATGATACGGCGACCACCGAGATCTACACGTGTAGACACACTCTTTCCCTACACGACGCTC
i5_73	GTTAATTG	P5_i5_73	AATGATACGGCGACCACCGAGATCTACACGTTAATTGACACTCTTTCCCTACACGACGCTC
i5_74	ACCGGCCA	P5_i5_74	AATGATACGGCGACCACCGAGATCTACACACCGGCCAACACTCTTTCCCTACACGACGCTC
i5_75	GGAGTACT	P5_i5_75	AATGATACGGCGACCACCGAGATCTACACGGAGTACTACACTCTTTCCCTACACGACGCTC
i5_76	AAGACGTC	P5_i5_76	AATGATACGGCGACCACCGAGATCTACACAAGACGTCACACTCTTTCCCTACACGACGCTC
i5_77	GTCTCGCA	P5_i5_77	AATGATACGGCGACCACCGAGATCTACACGTCTCGCAACACTCTTTCCCTACACGACGCTC
i5_78	ACTCTATG	P5_i5_78	AATGATACGGCGACCACCGAGATCTACACACTCTATGACACTCTTTCCCTACACGACGCTC
i5_79	GCGCCTGT	P5_i5_79	AATGATACGGCGACCACCGAGATCTACACGCGCCTGTACACTCTTTCCCTACACGACGCTC
i5_80	ATATTCAC	P5_i5_80	AATGATACGGCGACCACCGAGATCTACACATATTCACACACTCTTTCCCTACACGACGCTC
i5_81	CTACAGTT	P5_i5_81	AATGATACGGCGACCACCGAGATCTACACCTACAGTTACACTCTTTCCCTACACGACGCTC
i5_82	TCGTGACC	P5_i5_82	AATGATACGGCGACCACCGAGATCTACACTCGTGACCACACTCTTTCCCTACACGACGCTC
i5_83	GGAAGCAG	P5_i5_83	AATGATACGGCGACCACCGAGATCTACACGGAAGCAGACACTCTTTCCCTACACGACGCTC
i5_84	AAGGATGA	P5_i5_84	AATGATACGGCGACCACCGAGATCTACACAAGGATGAACACTCTTTCCCTACACGACGCTC
i5_85	TATAACCT	P5_i5_85	AATGATACGGCGACCACCGAGATCTACACTATAACCTACACTCTTTCCCTACACGACGCTC
i5_86	CGCGGTTC	P5_i5_86	AATGATACGGCGACCACCGAGATCTACACCGCGGTTCACACTCTTTCCCTACACGACGCTC
i5_87	TTGGTGAG	P5_i5_87	AATGATACGGCGACCACCGAGATCTACACTTGGTGAGACACTCTTTCCCTACACGACGCTC
i5_88	CCAACAGA	P5_i5_88	AATGATACGGCGACCACCGAGATCTACACCCAACAGAACACTCTTTCCCTACACGACGCTC
i5_89	GTGCGATA	P5_i5_89	AATGATACGGCGACCACCGAGATCTACACGTGCGATAACACTCTTTCCCTACACGACGCTC
i5_90	ACATAGCG	P5_i5_90	AATGATACGGCGACCACCGAGATCTACACACATAGCGACACTCTTTCCCTACACGACGCTC
i5_91	GAACATAC	P5_i5_91	AATGATACGGCGACCACCGAGATCTACACGAACATACACACTCTTTCCCTACACGACGCTC
i5_92	AGGTGCGT	P5_i5_92	AATGATACGGCGACCACCGAGATCTACACAGGTGCGTACACTCTTTCCCTACACGACGCTC
i5_93	TATGAGTA	P5_i5_93	AATGATACGGCGACCACCGAGATCTACACTATGAGTAACACTCTTTCCCTACACGACGCTC
i5_94	CGCAGACG	P5_i5_94	AATGATACGGCGACCACCGAGATCTACACCGCAGACGACACTCTTTCCCTACACGACGCTC
i5_95	GATATCGA	P5_i5_95	AATGATACGGCGACCACCGAGATCTACACGATATCGAACACTCTTTCCCTACACGACGCTC
i5_96	AGCGCTAG	P5_i5_96	AATGATACGGCGACCACCGAGATCTACACAGCGCTAGACACTCTTTCCCTACACGACGCTC
i7_1	AACCGCGG	P7_i7_1	CAAGCAGAAGACGGCATACGAGATAACCGCGGGTGACTGGAGTTCAGACGTGTGCTC
i7_2	GGTTATAA	P7_i7_2	CAAGCAGAAGACGGCATACGAGATGGTTATAAGTGACTGGAGTTCAGACGTGTGCTC
i7_3	CCAAGTCC	P7_i7_3	CAAGCAGAAGACGGCATACGAGATCCAAGTCCGTGACTGGAGTTCAGACGTGTGCTC
i7_4	TTGGACTT	P7_i7_4	CAAGCAGAAGACGGCATACGAGATTTGGACTTGTGACTGGAGTTCAGACGTGTGCTC
i7_5	CAGTGGAT	P7_i7_5	CAAGCAGAAGACGGCATACGAGATCAGTGGATGTGACTGGAGTTCAGACGTGTGCTC
i7_6	TGACAAGC	P7_i7_6	CAAGCAGAAGACGGCATACGAGATTGACAAGCGTGACTGGAGTTCAGACGTGTGCTC
i7_7	CTAGCTTG	P7_i7_7	CAAGCAGAAGACGGCATACGAGATCTAGCTTGGTGACTGGAGTTCAGACGTGTGCTC
i7_8	TCGATCCA	P7_i7_8	CAAGCAGAAGACGGCATACGAGATTCGATCCAGTGACTGGAGTTCAGACGTGTGCTC
i7_9	CCTGAACT	P7_i7_9	CAAGCAGAAGACGGCATACGAGATCCTGAACTGTGACTGGAGTTCAGACGTGTGCTC
i7_10	TTCAGGTC	P7_i7_10	CAAGCAGAAGACGGCATACGAGATTTCAGGTCGTGACTGGAGTTCAGACGTGTGCTC
i7_11	AGTAGAGA	P7_i7_11	CAAGCAGAAGACGGCATACGAGATAGTAGAGAGTGACTGGAGTTCAGACGTGTGCTC
i7_12	GACGAGAG	P7_i7_12	CAAGCAGAAGACGGCATACGAGATGACGAGAGGTGACTGGAGTTCAGACGTGTGCTC
i7_13	AGACTTGG	P7_i7_13	CAAGCAGAAGACGGCATACGAGATAGACTTGGGTGACTGGAGTTCAGACGTGTGCTC
i7_14	GAGTCCAA	P7_i7_14	CAAGCAGAAGACGGCATACGAGATGAGTCCAAGTGACTGGAGTTCAGACGTGTGCTC
i7_15	CTTAAGCC	P7_i7_15	CAAGCAGAAGACGGCATACGAGATCTTAAGCCGTGACTGGAGTTCAGACGTGTGCTC
i7_16	TCCGGATT	P7_i7_16	CAAGCAGAAGACGGCATACGAGATTCCGGATTGTGACTGGAGTTCAGACGTGTGCTC
i7_17	CTGTATTA	P7_i7_17	CAAGCAGAAGACGGCATACGAGATCTGTATTAGTGACTGGAGTTCAGACGTGTGCTC
i7_18	TCACGCCG	P7_i7_18	CAAGCAGAAGACGGCATACGAGATTCACGCCGGTGACTGGAGTTCAGACGTGTGCTC
i7_19	ACTTACAT	P7_i7_19	CAAGCAGAAGACGGCATACGAGATACTTACATGTGACTGGAGTTCAGACGTGTGCTC
i7_20	GTCCGTGC	P7_i7_20	CAAGCAGAAGACGGCATACGAGATGTCCGTGCGTGACTGGAGTTCAGACGTGTGCTC
i7_21	AAGGTACC	P7_i7_21	CAAGCAGAAGACGGCATACGAGATAAGGTACCGTGACTGGAGTTCAGACGTGTGCTC
i7_22	GGAACGTT	P7_i7_22	CAAGCAGAAGACGGCATACGAGATGGAACGTTGTGACTGGAGTTCAGACGTGTGCTC
i7_23	AATTCTGC	P7_i7_23	CAAGCAGAAGACGGCATACGAGATAATTCTGCGTGACTGGAGTTCAGACGTGTGCTC
i7_24	GGCCTCAT	P7_i7_24	CAAGCAGAAGACGGCATACGAGATGGCCTCATGTGACTGGAGTTCAGACGTGTGCTC
i7_25	ATCTTAGT	P7_i7_25	CAAGCAGAAGACGGCATACGAGATATCTTAGTGTGACTGGAGTTCAGACGTGTGCTC
i7_26	GCTCCGAC	P7_i7_26	CAAGCAGAAGACGGCATACGAGATGCTCCGACGTGACTGGAGTTCAGACGTGTGCTC
i7_27	ATACCAAG	P7_i7_27	CAAGCAGAAGACGGCATACGAGATATACCAAGGTGACTGGAGTTCAGACGTGTGCTC
i7_28	GCGTTGGA	P7_i7_28	CAAGCAGAAGACGGCATACGAGATGCGTTGGAGTGACTGGAGTTCAGACGTGTGCTC
i7_29	CTTCACGG	P7_i7_29	CAAGCAGAAGACGGCATACGAGATCTTCACGGGTGACTGGAGTTCAGACGTGTGCTC
i7_30	TCCTGTAA	P7_i7_30	CAAGCAGAAGACGGCATACGAGATTCCTGTAAGTGACTGGAGTTCAGACGTGTGCTC
i7_31	AGAATGCC	P7_i7_31	CAAGCAGAAGACGGCATACGAGATAGAATGCCGTGACTGGAGTTCAGACGTGTGCTC
i7_32	GAGGCATT	P7_i7_32	CAAGCAGAAGACGGCATACGAGATGAGGCATTGTGACTGGAGTTCAGACGTGTGCTC
i7_33	CCTCGGTA	P7_i7_33	CAAGCAGAAGACGGCATACGAGATCCTCGGTAGTGACTGGAGTTCAGACGTGTGCTC
i7_34	TTCTAACG	P7_i7_34	CAAGCAGAAGACGGCATACGAGATTTCTAACGGTGACTGGAGTTCAGACGTGTGCTC
i7_35	ATGAGGCT	P7_i7_35	CAAGCAGAAGACGGCATACGAGATATGAGGCTGTGACTGGAGTTCAGACGTGTGCTC
i7_36	GCAGAATC	P7_i7_36	CAAGCAGAAGACGGCATACGAGATGCAGAATCGTGACTGGAGTTCAGACGTGTGCTC
i7_37	CACTACGA	P7_i7_37	CAAGCAGAAGACGGCATACGAGATCACTACGAGTGACTGGAGTTCAGACGTGTGCTC
i7_38	TGTCGTAG	P7_i7_38	CAAGCAGAAGACGGCATACGAGATTGTCGTAGGTGACTGGAGTTCAGACGTGTGCTC
i7_39	ACCACTTA	P7_i7_39	CAAGCAGAAGACGGCATACGAGATACCACTTAGTGACTGGAGTTCAGACGTGTGCTC
i7_40	GTTGTCCG	P7_i7_40	CAAGCAGAAGACGGCATACGAGATGTTGTCCGGTGACTGGAGTTCAGACGTGTGCTC
i7_41	ATCCATAT	P7_i7_41	CAAGCAGAAGACGGCATACGAGATATCCATATGTGACTGGAGTTCAGACGTGTGCTC
i7_42	GCTTGCGC	P7_i7_42	CAAGCAGAAGACGGCATACGAGATGCTTGCGCGTGACTGGAGTTCAGACGTGTGCTC
i7_43	AGTATCTT	P7_i7_43	CAAGCAGAAGACGGCATACGAGATAGTATCTTGTGACTGGAGTTCAGACGTGTGCTC
i7_44	GACGCTCC	P7_i7_44	CAAGCAGAAGACGGCATACGAGATGACGCTCCGTGACTGGAGTTCAGACGTGTGCTC
i7_45	CATGCCAT	P7_i7_45	CAAGCAGAAGACGGCATACGAGATCATGCCATGTGACTGGAGTTCAGACGTGTGCTC
i7_46	TGCATTGC	P7_i7_46	CAAGCAGAAGACGGCATACGAGATTGCATTGCGTGACTGGAGTTCAGACGTGTGCTC
i7_47	ATTGGAAC	P7_i7_47	CAAGCAGAAGACGGCATACGAGATATTGGAACGTGACTGGAGTTCAGACGTGTGCTC
i7_48	GCCAAGGT	P7_i7_48	CAAGCAGAAGACGGCATACGAGATGCCAAGGTGTGACTGGAGTTCAGACGTGTGCTC
i7_49	CGAGATAT	P7_i7_49	CAAGCAGAAGACGGCATACGAGATCGAGATATGTGACTGGAGTTCAGACGTGTGCTC
i7_50	TAGAGCGC	P7_i7_50	CAAGCAGAAGACGGCATACGAGATTAGAGCGCGTGACTGGAGTTCAGACGTGTGCTC
i7_51	AACCTGTT	P7_i7_51	CAAGCAGAAGACGGCATACGAGATAACCTGTTGTGACTGGAGTTCAGACGTGTGCTC
i7_52	GGTTCACC	P7_i7_52	CAAGCAGAAGACGGCATACGAGATGGTTCACCGTGACTGGAGTTCAGACGTGTGCTC
i7_53	CATTGTTG	P7_i7_53	CAAGCAGAAGACGGCATACGAGATCATTGTTGGTGACTGGAGTTCAGACGTGTGCTC
i7_54	TGCCACCA	P7_i7_54	CAAGCAGAAGACGGCATACGAGATTGCCACCAGTGACTGGAGTTCAGACGTGTGCTC
i7_55	CTCTGCCT	P7_i7_55	CAAGCAGAAGACGGCATACGAGATCTCTGCCTGTGACTGGAGTTCAGACGTGTGCTC
i7_56	TCTCATTC	P7_i7_56	CAAGCAGAAGACGGCATACGAGATTCTCATTCGTGACTGGAGTTCAGACGTGTGCTC
i7_57	ACGCCGCA	P7_i7_57	CAAGCAGAAGACGGCATACGAGATACGCCGCAGTGACTGGAGTTCAGACGTGTGCTC
i7_58	GTATTATG	P7_i7_58	CAAGCAGAAGACGGCATACGAGATGTATTATGGTGACTGGAGTTCAGACGTGTGCTC
i7_59	GATAGATC	P7_i7_59	CAAGCAGAAGACGGCATACGAGATGATAGATCGTGACTGGAGTTCAGACGTGTGCTC
i7_60	AGCGAGCT	P7_i7_60	CAAGCAGAAGACGGCATACGAGATAGCGAGCTGTGACTGGAGTTCAGACGTGTGCTC
i7_61	CAGTTCCG	P7_i7_61	CAAGCAGAAGACGGCATACGAGATCAGTTCCGGTGACTGGAGTTCAGACGTGTGCTC
i7_62	TGACCTTA	P7_i7_62	CAAGCAGAAGACGGCATACGAGATTGACCTTAGTGACTGGAGTTCAGACGTGTGCTC
i7_63	CTAGGCAA	P7_i7_63	CAAGCAGAAGACGGCATACGAGATCTAGGCAAGTGACTGGAGTTCAGACGTGTGCTC
i7_64	TCGAATGG	P7_i7_64	CAAGCAGAAGACGGCATACGAGATTCGAATGGGTGACTGGAGTTCAGACGTGTGCTC
i7_65	CTTAGTGT	P7_i7_65	CAAGCAGAAGACGGCATACGAGATCTTAGTGTGTGACTGGAGTTCAGACGTGTGCTC
i7_66	TCCGACAC	P7_i7_66	CAAGCAGAAGACGGCATACGAGATTCCGACACGTGACTGGAGTTCAGACGTGTGCTC
i7_67	AACAGGAA	P7_i7_67	CAAGCAGAAGACGGCATACGAGATAACAGGAAGTGACTGGAGTTCAGACGTGTGCTC
i7_68	GGTGAAGG	P7_i7_68	CAAGCAGAAGACGGCATACGAGATGGTGAAGGGTGACTGGAGTTCAGACGTGTGCTC
i7_69	CCTGTGGC	P7_i7_69	CAAGCAGAAGACGGCATACGAGATCCTGTGGCGTGACTGGAGTTCAGACGTGTGCTC
i7_70	TTCACAAT	P7_i7_70	CAAGCAGAAGACGGCATACGAGATTTCACAATGTGACTGGAGTTCAGACGTGTGCTC
i7_71	ACACGAGT	P7_i7_71	CAAGCAGAAGACGGCATACGAGATACACGAGTGTGACTGGAGTTCAGACGTGTGCTC
i7_72	GTGTAGAC	P7_i7_72	CAAGCAGAAGACGGCATACGAGATGTGTAGACGTGACTGGAGTTCAGACGTGTGCTC
i7_73	GTTAATTG	P7_i7_73	CAAGCAGAAGACGGCATACGAGATGTTAATTGGTGACTGGAGTTCAGACGTGTGCTC
i7_74	ACCGGCCA	P7_i7_74	CAAGCAGAAGACGGCATACGAGATACCGGCCAGTGACTGGAGTTCAGACGTGTGCTC
i7_75	GGAGTACT	P7_i7_75	CAAGCAGAAGACGGCATACGAGATGGAGTACTGTGACTGGAGTTCAGACGTGTGCTC
i7_76	AAGACGTC	P7_i7_76	CAAGCAGAAGACGGCATACGAGATAAGACGTCGTGACTGGAGTTCAGACGTGTGCTC
i7_77	GTCTCGCA	P7_i7_77	CAAGCAGAAGACGGCATACGAGATGTCTCGCAGTGACTGGAGTTCAGACGTGTGCTC
i7_78	ACTCTATG	P7_i7_78	CAAGCAGAAGACGGCATACGAGATACTCTATGGTGACTGGAGTTCAGACGTGTGCTC
i7_79	GCGCCTGT	P7_i7_79	CAAGCAGAAGACGGCATACGAGATGCGCCTGTGTGACTGGAGTTCAGACGTGTGCTC
i7_80	ATATTCAC	P7_i7_80	CAAGCAGAAGACGGCATACGAGATATATTCACGTGACTGGAGTTCAGACGTGTGCTC
i7_81	CTACAGTT	P7_i7_81	CAAGCAGAAGACGGCATACGAGATCTACAGTTGTGACTGGAGTTCAGACGTGTGCTC
i7_82	TCGTGACC	P7_i7_82	CAAGCAGAAGACGGCATACGAGATTCGTGACCGTGACTGGAGTTCAGACGTGTGCTC
i7_83	GGAAGCAG	P7_i7_83	CAAGCAGAAGACGGCATACGAGATGGAAGCAGGTGACTGGAGTTCAGACGTGTGCTC
i7_84	AAGGATGA	P7_i7_84	CAAGCAGAAGACGGCATACGAGATAAGGATGAGTGACTGGAGTTCAGACGTGTGCTC
i7_85	TATAACCT	P7_i7_85	CAAGCAGAAGACGGCATACGAGATTATAACCTGTGACTGGAGTTCAGACGTGTGCTC
i7_86	CGCGGTTC	P7_i7_86	CAAGCAGAAGACGGCATACGAGATCGCGGTTCGTGACTGGAGTTCAGACGTGTGCTC
i7_87	TTGGTGAG	P7_i7_87	CAAGCAGAAGACGGCATACGAGATTTGGTGAGGTGACTGGAGTTCAGACGTGTGCTC
i7_88	CCAACAGA	P7_i7_88	CAAGCAGAAGACGGCATACGAGATCCAACAGAGTGACTGGAGTTCAGACGTGTGCTC
i7_89	GTGCGATA	P7_i7_89	CAAGCAGAAGACGGCATACGAGATGTGCGATAGTGACTGGAGTTCAGACGTGTGCTC
i7_90	ACATAGCG	P7_i7_90	CAAGCAGAAGACGGCATACGAGATACATAGCGGTGACTGGAGTTCAGACGTGTGCTC
i7_91	GAACATAC	P7_i7_91	CAAGCAGAAGACGGCATACGAGATGAACATACGTGACTGGAGTTCAGACGTGTGCTC
i7_92	AGGTGCGT	P7_i7_92	CAAGCAGAAGACGGCATACGAGATAGGTGCGTGTGACTGGAGTTCAGACGTGTGCTC
i7_93	TATGAGTA	P7_i7_93	CAAGCAGAAGACGGCATACGAGATTATGAGTAGTGACTGGAGTTCAGACGTGTGCTC
i7_94	CGCAGACG	P7_i7_94	CAAGCAGAAGACGGCATACGAGATCGCAGACGGTGACTGGAGTTCAGACGTGTGCTC
i7_95	GATATCGA	P7_i7_95	CAAGCAGAAGACGGCATACGAGATGATATCGAGTGACTGGAGTTCAGACGTGTGCTC
i7_96	AGCGCTAG	P7_i7_96	CAAGCAGAAGACGGCATACGAGATAGCGCTAGGTGACTGGAGTTCAGACGTGTGCTC
