## Supplementary material for "Upscaling biodiversity monitoring: Metabarcoding estimates 31,846 insect species from Malaise traps across Germany": Table S7.xlsx

### Sheet: Tabelle1
Upscaling biodiversity monitoring: Metabarcoding estimates 31,846 insect species from Malaise traps across Germany
Table S2: Pairwise agreement of the three validation steps
	Expert validation	GBIF validation	GBOL validation
Expert validation	1
GBIF validation	0.8413	1
GBOL validation	0.9678	0.8197	1
