## Supplementary material for "Upscaling biodiversity monitoring: Metabarcoding estimates 31,846 insect species from Malaise traps across Germany": Table S8.xlsx

### Sheet: Tabelle1
Upscaling biodiversity monitoring: Metabarcoding estimates 31,846 insect species from Malaise traps across Germany
Table S3: Number of OTUs per validated and not validated species
# OTUs per validated species	count	# OTUs		# OTUs per not validated species name	count	# OTUs
1	9061	9061		1	889	889
2	1190	2380		2	55	110
3	302	906		3	11	33
4	129	516		4	4	16
5	49	245		5	2	10
6	20	120		6	4	24
7	15	105		7	3	21
8	3	24		8	1	8
9	7	63		9	1	9
10	5	50		10	1	10
11	7	77		17	1	17
12	5	60		21	1	21
13	2	26				1168
14	1	14
17	1	17
18	2	36
20	1	20
22	1	22
39	1	39
93	1	93
		13874
