## Supplementary material for "Upscaling biodiversity monitoring: Metabarcoding estimates 31,846 insect species from Malaise traps across Germany": Table S9.xlsx

### Sheet: Tabelle1
Upscaling biodiversity monitoring: Metabarcoding estimates 31,846 insect species from Malaise traps across Germany
Table S4: Detected insect species and OTUs grouped by order compared to the total number of described and barcoded species for Germany.
Order	Insect OTUs	Known German species	Barcoded species from Germany	Database completeness	Validated insect species	[%] german species	[%] barcoded
Hymenoptera	12823	9318	2570	0.27581	2370	0.254346	0.922179
Diptera	22732	9183	2668	0.290537	3851	0.419362	1.4434
Coleoptera	3096	6492	3883	0.598121	1830	0.281885	0.471285
Lepidoptera	2246	3602	2626	0.729039	1684	0.467518	0.64128
Hemiptera	2133	2497	707	0.28314	672	0.269123	0.950495
Trichoptera	158	313	207	0.661342	131	0.41853	0.63285
Thysanoptera	50	214	15	0.0700935	17	0.0794393	1.13333
Plecoptera	64	123	75	0.609756	42	0.341463	0.56
Ephemeroptera	29	112	88	0.785714	18	0.160714	0.204545
Neuroptera	90	101	64	0.633663	56	0.554455	0.875
Psocodea	101	95	16	0.168421	40	0.421053	2.5
Orthoptera	5981	85	79	0.929412	53	0.623529	0.670886
Odonata	20	80	60	0.75	16	0.2	0.266667
Raphidioptera	9	10	6	0.6	7	0.7	1.16667
Mecoptera	10	9	3	0.333333	5	0.555556	1.66667
Dermaptera	9	8	3	0.375	1	0.125	0.333333
Blattodea	35	6	2	0.333333	5	0.833333	2.5
Zygentoma	7	4	0	0	1	0.25	0
Megaloptera	5	4	2	0.5	3	0.75	1.5
Mantodea	1	1	2	2	1	1	0.5
Sum	49599	32257	13076		10803	0.334904	0.82617
