## Supplementary material for "Upscaling biodiversity monitoring: Metabarcoding estimates 31,846 insect species from Malaise traps across Germany": Table S10.xlsx

### Sheet: Sheet1
Upscaling biodiversity monitoring: Metabarcoding estimates 31,846 insect species from Malaise traps across Germany
Table S5: Dark taxa estimations per order. Orthoptera were not included in the estimators.
Order	OTUs	OTUs per validated species	Corrected OTUs (species proxy)	Validated species	Estimated additional plausibel species (Corrected OTUs - validated species)	Known German species	Percentage German species detected	% of known German species	Potential dark taxa
Diptera	22732	1.43989	15787.4	3851	11936.4	9183	0.419362	1.29983	6604.36
Hymenoptera	12823	1.21941	10515.7	2370	8145.75	9318	0.254346	0.874195	1197.75
Coleoptera	3096	1.15137	2688.98	1830	858.98	6492	0.281885	0.132314	0
Lepidoptera	2246	1.11995	2005.44	1684	321.442	3602	0.467518	0.0892399	0
Hemiptera	2133	1.21131	1760.9	672	1088.9	2497	0.269123	0.436085	0
Trichoptera	158	1.08397	145.761	131	14.7606	313	0.41853	0.0471583	0
Neuroptera	90	1.14286	78.75	56	22.75	101	0.554455	0.225248	0
Orthoptera	5981	4.26415	1402.62	53	1349.62	85	0.623529	15.8779	1317.62
Plecoptera	64	1.2619	50.717	42	8.71698	123	0.341463	0.0708698	0
Psocodea	101	1.4	72.1429	40	32.1429	95	0.421053	0.338346	0
Ephemeroptera	29	1.44444	20.0769	18	2.07692	112	0.160714	0.018544	0
Thysanoptera	50	1.11765	44.7368	17	27.7368	214	0.0794393	0.129611	0
Odonata	20	1	20	16	4	80	0.2	0.05	0
Raphidioptera	9	1	9	7	2	10	0.7	0.2	0
Blattodea	35	1.6	21.875	5	16.875	9	0.555556	1.875	12.875
Mecoptera	10	1.4	7.14286	5	2.14286	6	0.833333	0.357143	1.14286
Megaloptera	5	1.33333	3.75	3	0.75	4	0.75	0.1875	0
Dermaptera	9	1	9	1	8	8	0.125	1	1
Zygentoma	7	2	3.5	1	2.5	4	0.25	0.625	0
Mantodea	1	1	1	1	0	1	1	0	0
	43618	1.25927	33245.9	10750	22495.9	32172
