## Supplementary material for "Upscaling biodiversity monitoring: Metabarcoding estimates 31,846 insect species from Malaise traps across Germany": Table S11.xlsx

### Sheet: Sheet1
Upscaling biodiversity monitoring: Metabarcoding estimates 31,846 insect species from Malaise traps across Germany
Table S6: Dark taxa estimations per family.
order	family	otus	mean	scale	plausible
Blattodea	Ectobiidae	34	1.42857	0.7	23.8
Coleoptera	Aderidae	4	1	1	4
Coleoptera	Anamorphidae	1	1	1	1
Coleoptera	Anthicidae	9	1.16667	0.857143	7.71429
Coleoptera	Anthribidae	12	1.33333	0.75	9
Coleoptera	Attelabidae	15	1	1	15
Coleoptera	Brentidae	76	1.17021	0.854545	64.9455
Coleoptera	Buprestidae	22	1.06667	0.9375	20.625
Coleoptera	Byrrhidae	5	1	1	5
Coleoptera	Byturidae	3	1.5	0.666667	2
Coleoptera	Cantharidae	64	1.07843	0.927273	59.3455
Coleoptera	Carabidae	162	1.05072	0.951724	154.179
Coleoptera	Cerambycidae	104	1.25758	0.795181	82.6988
Coleoptera	Cerylonidae	1	1	1	1
Coleoptera	Chrysomelidae	466	1.22273	0.817844	381.115
Coleoptera	Ciidae	7	1	1	7
Coleoptera	Cimberididae	2	1	1	2
Coleoptera	Clambidae	2	1	1	2
Coleoptera	Cleridae	25	1.16667	0.857143	21.4286
Coleoptera	Coccinellidae	106	1.25424	0.797297	84.5135
Coleoptera	Corylophidae	31	1.28571	0.777778	24.1111
Coleoptera	Cryptophagidae	45	1.25	0.8	36
Coleoptera	Curculionidae	339	1.15584	0.865169	293.292
Coleoptera	Cybocephalidae	2	1.14835	0.870818	1.74164
Coleoptera	Dascillidae	1	1	1	1
Coleoptera	Dermestidae	11	1	1	11
Coleoptera	Dryopidae	2	1	1	2
Coleoptera	Dytiscidae	14	1.09091	0.916667	12.8333
Coleoptera	Elateridae	166	1.34247	0.744898	123.653
Coleoptera	Elmidae	3	1	1	3
Coleoptera	Endomychidae	1	1	1	1
Coleoptera	Erotylidae	6	1	1	6
Coleoptera	Eucnemidae	10	1	1	10
Coleoptera	Geotrupidae	7	1	1	7
Coleoptera	Haliplidae	2	1	1	2
Coleoptera	Helophoridae	5	1	1	5
Coleoptera	Heteroceridae	2	1	1	2
Coleoptera	Hydraenidae	3	1	1	3
Coleoptera	Hydrophilidae	11	1.1	0.909091	10
Coleoptera	Kateretidae	12	1.22222	0.818182	9.81818
Coleoptera	Laemophloeidae	3	1	1	3
Coleoptera	Lampyridae	2	1	1	2
Coleoptera	Latridiidae	67	1.5	0.666667	44.6667
Coleoptera	Leiodidae	57	1.0625	0.941176	53.6471
Coleoptera	Lucanidae	6	1	1	6
Coleoptera	Lycidae	4	1	1	4
Coleoptera	Lymexylidae	1	1	1	1
Coleoptera	Megalopodidae	1	1	1	1
Coleoptera	Melandryidae	20	1	1	20
Coleoptera	Meloidae	6	2	0.5	3
Coleoptera	Melyridae	69	1.27586	0.783784	54.0811
Coleoptera	Monotomidae	16	1.2	0.833333	13.3333
Coleoptera	Mordellidae	56	1.18519	0.84375	47.25
Coleoptera	Mycetophagidae	8	1.14286	0.875	7
Coleoptera	Nitidulidae	53	1.18421	0.844444	44.7556
Coleoptera	Oedemeridae	25	1.13333	0.882353	22.0588
Coleoptera	Orsodacnidae	5	1	1	5
Coleoptera	Peltidae	1	1	1	1
Coleoptera	Phalacridae	18	1.15385	0.866667	15.6
Coleoptera	Phloiophilidae	1	1.14835	0.870818	0.870818
Coleoptera	Ptiliidae	7	1.2	0.833333	5.83333
Coleoptera	Ptinidae	33	1.11538	0.896552	29.5862
Coleoptera	Pyrochroidae	3	1	1	3
Coleoptera	Rhadalidae	1	1	1	1
Coleoptera	Ripiphoridae	1	1	1	1
Coleoptera	Salpingidae	6	1	1	6
Coleoptera	Scarabaeidae	33	1.15789	0.863636	28.5
Coleoptera	Scirtidae	23	1.13333	0.882353	20.2941
Coleoptera	Scraptiidae	26	1.05556	0.947368	24.6316
Coleoptera	Silphidae	10	1	1	10
Coleoptera	Silvanidae	3	1.5	0.666667	2
Coleoptera	Sphindidae	2	1	1	2
Coleoptera	Staphylinidae	560	1.08706	0.919913	515.152
Coleoptera	Tenebrionidae	20	1.2	0.833333	16.6667
Coleoptera	Tetratomidae	1	1	1	1
Coleoptera	Throscidae	21	1.33333	0.75	15.75
Coleoptera	Trogossitidae	1	1	1	1
Coleoptera	Zopheridae	4	1	1	4
Dermaptera	Forficulidae	9	2.66667	0.375	3.375
Diptera	Acartophthalmidae	2	1	1	2
Diptera	Acroceridae	7	1.5	0.666667	4.66667
Diptera	Agromyzidae	1128	1.50549	0.664234	749.255
Diptera	Anisopodidae	30	2.375	0.421053	12.6316
Diptera	Anthomyiidae	546	1.62903	0.613861	335.168
Diptera	Anthomyzidae	20	1.09091	0.916667	18.3333
Diptera	Asilidae	76	1.17073	0.854167	64.9167
Diptera	Asteiidae	12	1	1	12
Diptera	Atelestidae	3	1	1	3
Diptera	Athericidae	3	1	1	3
Diptera	Aulacigastridae	5	1	1	5
Diptera	Bibionidae	62	2.54545	0.392857	24.3571
Diptera	Bolitophilidae	22	1	1	22
Diptera	Bombyliidae	12	1.11111	0.9	10.8
Diptera	Brachystomatidae	4	1	1	4
Diptera	Calliphoridae	142	1.28125	0.780488	110.829
Diptera	Camillidae	1	1	1	1
Diptera	Canacidae	3	1	1	3
Diptera	Canthyloscelidae	1	1	1	1
Diptera	Carnidae	26	1	1	26
Diptera	Cecidomyiidae	4922	1.23529	0.809524	3984.48
Diptera	Ceratopogonidae	414	1.3169	0.759358	314.374
Diptera	Chamaemyiidae	99	1.08333	0.923077	91.3846
Diptera	Chaoboridae	7	1	1	7
Diptera	Chironomidae	1382	1.48509	0.67336	930.584
Diptera	Chloropidae	650	1.66667	0.6	390
Diptera	Chyromyidae	14	2	0.5	7
Diptera	Clusiidae	12	1.33333	0.75	9
Diptera	Conopidae	111	1.41667	0.705882	78.3529
Diptera	Culicidae	73	1.36364	0.733333	53.5333
Diptera	Cylindrotomidae	2	1	1	2
Diptera	Diadocidiidae	6	1.2	0.833333	5
Diptera	Diastatidae	23	1.16667	0.857143	19.7143
Diptera	Diopsidae	1	1.39405	0.717332	0.717332
Diptera	Ditomyiidae	4	1	1	4
Diptera	Dixidae	14	1.125	0.888889	12.4444
Diptera	Dolichopodidae	968	1.56154	0.640394	619.901
Diptera	Drosophilidae	145	1.18367	0.844828	122.5
Diptera	Dryomyzidae	10	1.5	0.666667	6.66667
Diptera	Empididae	368	1.16239	0.860294	316.588
Diptera	Ephydridae	358	1.34568	0.743119	266.037
Diptera	Fanniidae	164	1.2549	0.796875	130.688
Diptera	Heleomyzidae	208	1.94737	0.513514	106.811
Diptera	Hippoboscidae	5	1.25	0.8	4
Diptera	Hybotidae	386	1.3	0.769231	296.923
Diptera	Iteaphila-group	6	1	1	6
Diptera	Keroplatidae	82	1.17949	0.847826	69.5217
Diptera	Lauxaniidae	161	1.34483	0.74359	119.718
Diptera	Limoniidae	274	1.17188	0.853333	233.813
Diptera	Lonchaeidae	158	1.19355	0.837838	132.378
Diptera	Lonchopteridae	19	2.25	0.444444	8.44444
Diptera	Megamerinidae	1	1	1	1
Diptera	Micropezidae	14	1	1	14
Diptera	Milichiidae	55	1.3	0.769231	42.3077
Diptera	Muscidae	779	1.51832	0.658621	513.066
Diptera	Mycetophilidae	917	1.19783	0.834846	765.554
Diptera	Odiniidae	13	1.5	0.666667	8.66667
Diptera	Oestridae	3	1	1	3
Diptera	Opetiidae	1	1	1	1
Diptera	Opomyzidae	19	1.57143	0.636364	12.0909
Diptera	Oreogetonidae	1	1.39405	0.717332	0.717332
Diptera	Pallopteridae	18	1.18182	0.846154	15.2308
Diptera	Pediciidae	30	1.38462	0.722222	21.6667
Diptera	Periscelididae	4	1	1	4
Diptera	Phoridae	1244	1.67052	0.598616	744.678
Diptera	Piophilidae	11	1	1	11
Diptera	Pipunculidae	607	1.75	0.571429	346.857
Diptera	Platypezidae	23	1	1	23
Diptera	Platystomatidae	6	1	1	6
Diptera	Polleniidae	115	3.3	0.30303	34.8485
Diptera	Pseudopomyzidae	1	1	1	1
Diptera	Psilidae	322	1.23077	0.8125	261.625
Diptera	Psychodidae	244	1.7037	0.586957	143.217
Diptera	Ptychopteridae	9	1.4	0.714286	6.42857
Diptera	Rhagionidae	64	1.3	0.769231	49.2308
Diptera	Sarcophagidae	196	1.27119	0.786667	154.187
Diptera	Scathophagidae	181	1.64103	0.609375	110.297
Diptera	Scatopsidae	51	1.1	0.909091	46.3636
Diptera	Scenopinidae	3	1	1	3
Diptera	Sciaridae	1376	1.67262	0.597865	822.662
Diptera	Sciaroidea_incertae_sedis	1	1.39405	0.717332	0.717332
Diptera	Sciomyzidae	169	1.46154	0.684211	115.632
Diptera	Sepsidae	65	1.66667	0.6	39
Diptera	Simuliidae	63	1.45161	0.688889	43.4
Diptera	Sphaeroceridae	276	1.23529	0.809524	223.429
Diptera	Stratiomyidae	78	1.08	0.925926	72.2222
Diptera	Syrphidae	317	1.13043	0.884615	280.423
Diptera	Tabanidae	203	2.15789	0.463415	94.0732
Diptera	Tachinidae	627	1.1674	0.856604	537.091
Diptera	Tanypezidae	2	1	1	2
Diptera	Tephritidae	110	1.16667	0.857143	94.2857
Diptera	Thaumaleidae	6	2.5	0.4	2.4
Diptera	Therevidae	27	1.09091	0.916667	24.75
Diptera	Tipulidae	250	1.31343	0.761364	190.341
Diptera	Trichoceridae	24	1.27273	0.785714	18.8571
Diptera	Ulidiidae	29	1.15385	0.866667	25.1333
Diptera	Xylomyidae	2	1	1	2
Diptera	Xylophagidae	4	1	1	4
Ephemeroptera	Baetidae	11	1.66667	0.6	6.6
Ephemeroptera	Caenidae	1	1	1	1
Ephemeroptera	Ephemerellidae	3	1.5	0.666667	2
Ephemeroptera	Ephemeridae	1	1	1	1
Ephemeroptera	Heptageniidae	7	1	1	7
Ephemeroptera	Leptophlebiidae	6	2	0.5	3
Hemiptera	Acanthosomatidae	5	1	1	5
Hemiptera	Adelgidae	3	1	1	3
Hemiptera	Aleyrodidae	15	1	1	15
Hemiptera	Alydidae	1	1	1	1
Hemiptera	Anthocoridae	28	1.08696	0.92	25.76
Hemiptera	Aphalaridae	11	1	1	11
Hemiptera	Aphididae	359	1.0837	0.922764	331.272
Hemiptera	Aphrophoridae	24	1.83333	0.545455	13.0909
Hemiptera	Aradidae	4	2	0.5	2
Hemiptera	Artheneidae	2	1	1	2
Hemiptera	Berytidae	3	1	1	3
Hemiptera	Blissidae	2	1	1	2
Hemiptera	Ceratocombidae	1	1	1	1
Hemiptera	Cercopidae	4	1	1	4
Hemiptera	Cicadellidae	805	1.88889	0.529412	426.176
Hemiptera	Cixiidae	36	1	1	36
Hemiptera	Coreidae	16	1.22222	0.818182	13.0909
Hemiptera	Cydnidae	2	1	1	2
Hemiptera	Cymidae	11	1	1	11
Hemiptera	Delphacidae	60	1	1	60
Hemiptera	Dictyopharidae	1	1	1	1
Hemiptera	Geocoridae	1	1	1	1
Hemiptera	Gerridae	1	1	1	1
Hemiptera	Heterogastridae	2	1	1	2
Hemiptera	Issidae	2	1	1	2
Hemiptera	Liviidae	8	1	1	8
Hemiptera	Lyctocoridae	1	1	1	1
Hemiptera	Lygaeidae	16	1	1	16
Hemiptera	Membracidae	4	1	1	4
Hemiptera	Microphysidae	5	1	1	5
Hemiptera	Miridae	313	1.2375	0.808081	252.929
Hemiptera	Nabidae	50	1.5	0.666667	33.3333
Hemiptera	Oxycarenidae	5	1.25	0.8	4
Hemiptera	Pentatomidae	33	1.125	0.888889	29.3333
Hemiptera	Phylloxeridae	1	1.22085	0.819101	0.819101
Hemiptera	Piesmatidae	2	1	1	2
Hemiptera	Psyllidae	32	1.0625	0.941176	30.1176
Hemiptera	Pyrrhocoridae	1	1	1	1
Hemiptera	Reduviidae	2	1	1	2
Hemiptera	Rhopalidae	15	1.11111	0.9	13.5
Hemiptera	Rhyparochromidae	46	1	1	46
Hemiptera	Saldidae	1	1	1	1
Hemiptera	Scutelleridae	1	1	1	1
Hemiptera	Stenocephalidae	2	1	1	2
Hemiptera	Tettigometridae	2	1	1	2
Hemiptera	Tingidae	23	1.0625	0.941176	21.6471
Hemiptera	Triozidae	26	1.11111	0.9	23.4
Hymenoptera	Agaonidae	2	1.20465	0.830116	1.66023
Hymenoptera	Ammoplanidae	1	1.20465	0.830116	0.830116
Hymenoptera	Ampulicidae	2	1	1	2
Hymenoptera	Andrenidae	73	1.21739	0.821429	59.9643
Hymenoptera	Aphelinidae	98	1.22222	0.818182	80.1818
Hymenoptera	Apidae	72	1.14583	0.872727	62.8364
Hymenoptera	Argidae	11	1.125	0.888889	9.77778
Hymenoptera	Astatidae	4	1	1	4
Hymenoptera	Aulacidae	3	1	1	3
Hymenoptera	Azotidae	2	1.20465	0.830116	1.66023
Hymenoptera	Bembicidae	21	1	1	21
Hymenoptera	Bethylidae	25	1.125	0.888889	22.2222
Hymenoptera	Braconidae	1588	1.16931	0.855204	1358.06
Hymenoptera	Cephidae	16	1.16667	0.857143	13.7143
Hymenoptera	Ceraphronidae	48	1.20465	0.830116	39.8456
Hymenoptera	Chalcididae	19	1	1	19
Hymenoptera	Chrysididae	66	1.14894	0.87037	57.4444
Hymenoptera	Chrysolampidae	2	1	1	2
Hymenoptera	Cimbicidae	3	1	1	3
Hymenoptera	Colletidae	50	1.26923	0.787879	39.3939
Hymenoptera	Crabronidae	64	1.05172	0.95082	60.8525
Hymenoptera	Cynipidae	38	1.04545	0.956522	36.3478
Hymenoptera	Diapriidae	597	1.33333	0.75	447.75
Hymenoptera	Diprionidae	4	1	1	4
Hymenoptera	Dryinidae	126	1.23077	0.8125	102.375
Hymenoptera	Embolemidae	4	1.20465	0.830116	3.32046
Hymenoptera	Encyrtidae	423	1.4	0.714286	302.143
Hymenoptera	Eucharitidae	1	1.20465	0.830116	0.830116
Hymenoptera	Eulophidae	1341	1.3871	0.72093	966.767
Hymenoptera	Eupelmidae	73	1.125	0.888889	64.8889
Hymenoptera	Eurytomidae	254	1.28571	0.777778	197.556
Hymenoptera	Evaniidae	2	1	1	2
Hymenoptera	Figitidae	255	1.39474	0.716981	182.83
Hymenoptera	Formicidae	116	1.24194	0.805195	93.4026
Hymenoptera	Gasteruptiidae	7	1	1	7
Hymenoptera	Halictidae	89	1.13208	0.883333	78.6167
Hymenoptera	Heloridae	2	1	1	2
Hymenoptera	Heptamelidae	1	1	1	1
Hymenoptera	Ichneumonidae	3376	1.2009	0.832708	2811.22
Hymenoptera	Ismaridae	7	1	1	7
Hymenoptera	Megachilidae	50	1.125	0.888889	44.4444
Hymenoptera	Megaspilidae	54	1	1	54
Hymenoptera	Megastigmidae	28	1	1	28
Hymenoptera	Melittidae	6	2	0.5	3
Hymenoptera	Mellinidae	2	1	1	2
Hymenoptera	Mutillidae	2	1	1	2
Hymenoptera	Mymaridae	237	1.81818	0.55	130.35
Hymenoptera	Myrmosidae	1	1	1	1
Hymenoptera	Ormyridae	8	3	0.333333	2.66667
Hymenoptera	Pamphiliidae	11	1.125	0.888889	9.77778
Hymenoptera	Pemphredonidae	38	1.14286	0.875	33.25
Hymenoptera	Perilampidae	11	1	1	11
Hymenoptera	Philanthidae	4	1	1	4
Hymenoptera	Platygastridae	352	1	1	352
Hymenoptera	Pompilidae	101	1.12903	0.885714	89.4571
Hymenoptera	Proctotrupidae	64	1.2	0.833333	53.3333
Hymenoptera	Psenidae	13	1.2	0.833333	10.8333
Hymenoptera	Pteromalidae	1486	1.29167	0.774194	1150.45
Hymenoptera	Sapygidae	5	1	1	5
Hymenoptera	Scelionidae	11	1	1	11
Hymenoptera	Scoliidae	1	1	1	1
Hymenoptera	Sparasionidae	6	1.20465	0.830116	4.98069
Hymenoptera	Sphecidae	7	1	1	7
Hymenoptera	Stephanidae	1	1	1	1
Hymenoptera	Tenthredinidae	388	1.24903	0.800623	310.642
Hymenoptera	Tetracampidae	5	1	1	5
Hymenoptera	Tiphiidae	10	2	0.5	5
Hymenoptera	Torymidae	127	1.14286	0.875	111.125
Hymenoptera	Trichogrammatidae	70	1	1	70
Hymenoptera	Vespidae	40	1.02703	0.973684	38.9474
Hymenoptera	Xyelidae	3	1	1	3
Lepidoptera	Adelidae	18	1.07143	0.933333	16.8
Lepidoptera	Alucitidae	1	1	1	1
Lepidoptera	Argyresthiidae	33	1.47059	0.68	22.44
Lepidoptera	Autostichidae	5	1	1	5
Lepidoptera	Batrachedridae	3	1.5	0.666667	2
Lepidoptera	Bedelliidae	2	2	0.5	1
Lepidoptera	Blastobasidae	4	1.33333	0.75	3
Lepidoptera	Bucculatricidae	23	1.30769	0.764706	17.5882
Lepidoptera	Choreutidae	6	1.5	0.666667	4
Lepidoptera	Coleophoridae	79	1.04225	0.959459	75.7973
Lepidoptera	Cosmopterigidae	8	1	1	8
Lepidoptera	Cossidae	2	1	1	2
Lepidoptera	Crambidae	95	1.08974	0.917647	87.1765
Lepidoptera	Depressariidae	43	1.08571	0.921053	39.6053
Lepidoptera	Douglasiidae	2	1	1	2
Lepidoptera	Drepanidae	9	1	1	9
Lepidoptera	Dryadaulidae	1	1	1	1
Lepidoptera	Elachistidae	81	1.25	0.8	64.8
Lepidoptera	Epermeniidae	6	1	1	6
Lepidoptera	Erebidae	65	1.05085	0.951613	61.8548
Lepidoptera	Eriocraniidae	8	1	1	8
Lepidoptera	Gelechiidae	177	1.16794	0.856209	151.549
Lepidoptera	Geometridae	256	1.09524	0.913043	233.739
Lepidoptera	Glyphipterigidae	11	1.125	0.888889	9.77778
Lepidoptera	Gracillariidae	100	1.09091	0.916667	91.6667
Lepidoptera	Heliozelidae	7	1	1	7
Lepidoptera	Hepialidae	7	1.5	0.666667	4.66667
Lepidoptera	Hesperiidae	18	1.27273	0.785714	14.1429
Lepidoptera	Incurvariidae	9	1.14286	0.875	7.875
Lepidoptera	Lasiocampidae	7	1	1	7
Lepidoptera	Limacodidae	2	1	1	2
Lepidoptera	Lycaenidae	15	1	1	15
Lepidoptera	Lyonetiidae	6	1.2	0.833333	5
Lepidoptera	Lypusidae	10	1	1	10
Lepidoptera	Meessiidae	1	1	1	1
Lepidoptera	Micropterigidae	12	1	1	12
Lepidoptera	Momphidae	9	1	1	9
Lepidoptera	Nepticulidae	81	1.10448	0.905405	73.3378
Lepidoptera	Noctuidae	315	1.11659	0.895582	282.108
Lepidoptera	Nolidae	5	1	1	5
Lepidoptera	Notodontidae	11	1	1	11
Lepidoptera	Nymphalidae	48	1.16216	0.860465	41.3023
Lepidoptera	Oecophoridae	37	1.11538	0.896552	33.1724
Lepidoptera	Opostegidae	3	1	1	3
Lepidoptera	Pieridae	13	1	1	13
Lepidoptera	Plutellidae	3	1	1	3
Lepidoptera	Praydidae	1	1	1	1
Lepidoptera	Prodoxidae	7	1	1	7
Lepidoptera	Psychidae	26	1.4375	0.695652	18.087
Lepidoptera	Pterophoridae	22	1.05	0.952381	20.9524
Lepidoptera	Pyralidae	37	1.02941	0.971429	35.9429
Lepidoptera	Riodinidae	1	1	1	1
Lepidoptera	Roeslerstammiidae	1	1	1	1
Lepidoptera	Saturniidae	2	1	1	2
Lepidoptera	Schreckensteiniidae	1	1	1	1
Lepidoptera	Scythrididae	9	1.125	0.888889	8
Lepidoptera	Scythropiidae	2	2	0.5	1
Lepidoptera	Sesiidae	12	1	1	12
Lepidoptera	Sphingidae	16	1.15385	0.866667	13.8667
Lepidoptera	Stathmopodidae	1	1	1	1
Lepidoptera	Tineidae	39	1.19355	0.837838	32.6757
Lepidoptera	Tischeriidae	8	1.16667	0.857143	6.85714
Lepidoptera	Tortricidae	305	1.11066	0.900369	274.613
Lepidoptera	Yponomeutidae	15	1.07143	0.933333	14
Lepidoptera	Ypsolophidae	23	1.42857	0.7	16.1
Lepidoptera	Zygaenidae	3	1	1	3
Mantodea	Mantidae	1	1	1	1
Mecoptera	Panorpidae	10	1.4	0.714286	7.14286
Megaloptera	Sialidae	5	1.33333	0.75	3.75
Neuroptera	Chrysopidae	24	1.17647	0.85	20.4
Neuroptera	Coniopterygidae	31	1.30769	0.764706	23.7059
Neuroptera	Hemerobiidae	28	1.04348	0.958333	26.8333
Neuroptera	Myrmeleontidae	3	1	1	3
Neuroptera	Osmylidae	1	1	1	1
Neuroptera	Sisyridae	1	1	1	1
Odonata	Aeshnidae	1	1	1	1
Odonata	Calopterygidae	1	1	1	1
Odonata	Coenagrionidae	5	1	1	5
Odonata	Corduliidae	2	1	1	2
Odonata	Lestidae	3	1	1	3
Odonata	Libellulidae	4	1	1	4
Odonata	Platycnemididae	2	1	1	2
Orthoptera	Acrididae	5104	6.85294	0.145923	744.79
Orthoptera	Gryllidae	3	1	1	3
Orthoptera	Myrmecophilidae	1	1	1	1
Orthoptera	Tetrigidae	34	1.4	0.714286	24.2857
Orthoptera	Tettigoniidae	193	1.52381	0.65625	126.656
Orthoptera	Trigonidiidae	1	1	1	1
Plecoptera	Capniidae	1	1	1	1
Plecoptera	Chloroperlidae	6	1.5	0.666667	4
Plecoptera	Leuctridae	14	1	1	14
Plecoptera	Nemouridae	29	1.36842	0.730769	21.1923
Plecoptera	Perlodidae	9	1.6	0.625	5.625
Plecoptera	Taeniopterygidae	5	1	1	5
Psocodea	Amphipsocidae	1	1	1	1
Psocodea	Caeciliusidae	12	1.125	0.888889	10.6667
Psocodea	Ectopsocidae	7	2.33333	0.428571	3
Psocodea	Elipsocidae	6	1	1	6
Psocodea	Epipsocidae	3	2	0.5	1.5
Psocodea	Lachesillidae	6	1.5	0.666667	4
Psocodea	Liposcelididae	1	1	1	1
Psocodea	Mesopsocidae	4	1	1	4
Psocodea	Paracaeciliidae	1	1	1	1
Psocodea	Peripsocidae	9	1.4	0.714286	6.42857
Psocodea	Philotarsidae	5	1	1	5
Psocodea	Psocidae	16	1.2	0.833333	13.3333
Psocodea	Stenopsocidae	12	3	0.333333	4
Psocodea	Trogiidae	6	1.66667	0.6	3.6
Raphidioptera	Raphidiidae	8	1	1	8
Siphonaptera	Ceratophyllidae	1	1	1	1
Thysanoptera	Aeolothripidae	6	1.25	0.8	4.8
Thysanoptera	Melanthripidae	1	1.10526	0.904762	0.904762
Thysanoptera	Phlaeothripidae	1	1.10526	0.904762	0.904762
Thysanoptera	Thripidae	32	1.06667	0.9375	30
Trichoptera	Apataniidae	1	1	1	1
Trichoptera	Beraeidae	5	1	1	5
Trichoptera	Brachycentridae	3	2	0.5	1.5
Trichoptera	Ecnomidae	2	1.08148	0.924658	1.84932
Trichoptera	Glossosomatidae	4	1	1	4
Trichoptera	Goeridae	3	1	1	3
Trichoptera	Hydropsychidae	13	1.08333	0.923077	12
Trichoptera	Hydroptilidae	14	1.18182	0.846154	11.8462
Trichoptera	Lepidostomatidae	4	1	1	4
Trichoptera	Leptoceridae	13	1	1	13
Trichoptera	Limnephilidae	53	1.11628	0.895833	47.4792
Trichoptera	Odontoceridae	2	2	0.5	1
Trichoptera	Philopotamidae	4	1.33333	0.75	3
Trichoptera	Phryganeidae	6	1	1	6
Trichoptera	Polycentropodidae	8	1	1	8
Trichoptera	Psychomyiidae	9	1	1	9
Trichoptera	Ptilocolepidae	1	1	1	1
Trichoptera	Rhyacophilidae	6	1	1	6
Trichoptera	Sericostomatidae	6	1	1	6
Zygentoma	Lepismatidae	7	2	0.5	3.5
