## Supplementary material for "Upscaling biodiversity monitoring: Metabarcoding estimates 31,846 insect species from Malaise traps across Germany": Table S12.xlsx

### Sheet: Estimated costs
Upscaling biodiversity monitoring: Metabarcoding estimates 31,846 insect species from Malaise traps across Germany
Table S7: Estimated costs and working times for the presented workflow.
Step	Material	Subcomponents	Manufacturer	Packing Size [#] / Amont	Unit	Costs	Costs per piece	# per sample	costs per sample	Sum	Total
Size Sorting	no costs
Homogenization	Blender	Smoothie Maker	Amazon	10	blender	379.9	37.99	-	-
Sample lysis	2 mL screwcap tube	-	Sarstedt	5000	pieces	121.8	0.02436	1	0.02436	0.673811	2795.64
	2 mm zirconia beads	-	Biospec products	500	g	114.01	0.22802	0.25	0.057005
	1000 uL Pipette tip	-	Sarstedt	1920	pieces	108.5	0.0565104	2	0.113021
	TNES buffer	Tris	Merck	500	g	164	0.328	0.005463	0.00179186
		NaCl	Fisher Scientific	1000	g	17.4	0.0174	0.0210384	0.000366068
		EDTA	Fisher Scientific	100	g	39.5	0.395	0.00670014	0.00264656
		SDS	Fisher Scientific	500	g	80.3	0.1606	0.045	0.007227
	Proteinase K buffer	Tris	Merck	500	g	164	0.328	3.6342e-05	1.19202e-05
		Calcium chloride	Carl Roth	1000	g	22.5	0.0225	3.3297e-05	7.49183e-07
		Glycerol	PanReac AppliChem	1000	ml	62.3	0.0623	0.5	0.03115
		Proteinase K	7BioScience	1	g	250	250	0.001	0.25
	Robot labware	Fisher Deepwell	Fisher Scientific	50	plates	133	2.66	0.0104167	0.0277083
		Robotic tips 150 uL	Beckman Coulter	960	pieces	150	0.15625	1	0.15625
		Thermal Bond Heat Seal	Azenta	4200	seals	916.5	0.218214	0.0104167	0.00227307
DNA extraction	Binding buffer	Guanidine hydrochloride	Fisher Scientific	1000	g	75.4	0.0754	0.0687816	0.00518613	0.444818	1845.55
		Bis Tris	Carl Roth	50	g	65.9	1.318	0.000502176	0.000661868
		Ethanol	Fisher Scientific	2500	ml	50	0.02	0.216	0.00432
	Silica beads working solution	SeraSil 400	Merck	60	ml	527	8.78333	0.001	0.00878333
	Wash buffer	Tris	Merck	500	g	164	0.328	0.00024228	7.94678e-05
		Ethanol	Fisher Scientific	2500	ml	50	0.02	0.16	0.0032
	Elution buffer	Tris	Merck	500	g	164	0.328	0.000411876	0.000135095
	Orange G Loading Dye	-	ThermoFisher	50	ml	85.3	1.706	0.0015	0.002559
	Robot labware	1.2 mL storage plate	Azenta	100	plates	236	2.36	0.03125	0.07375
		FrameStar PCR Plate	Azenta	50	plates	202.5	4.05	0.0208333	0.084375
		Robotic tips 150 uL	Beckman	960	pieces	150	0.15625	1	0.15625
		Robotic tips 1000 uL	Beckman	480	pieces	255.8	0.532917	0.166667	0.0888194
		Robotic tips 50 uL	Starlab	960	pieces	140	0.145833	0.0833333	0.0121528
		Thermal Bond Heat Seal	Azenta	4200	seals	916.5	0.218214	0.0208333	0.00454613
QA DNA extraction	SuperBuffer	NaOH	Fisher Scientific	2500	g	51.8	0.02072	0.0166654	0.000345307	0.0189166	78.4848
		Boric Acid	Fisher Scientific	2500	g	120.29	0.048116	0.00927465	0.000446259
	Agarose Gel	Agarose	Carl Roth	500	g	316.5	0.633	0.0104167	0.00659375
	DNA Ladder	GeneRuler 1kb	ThermoFisher	2	ml	123	61.5	0.0001875	0.0115313
1st PCR	Mastermix	Qiagen Multiplex Plus	Qiagen	2.55	ml	258	101.176	0.005	0.505882	0.721724	2994.43
	Primer	no list price available, calculated with 1 cent per sample							0.01
	Robot Labware	Robotic tips 150 uL	Beckman	960	pieces	150	0.15625	0.0833333	0.0130208
		Robotic tips 50 uL	Starlab	960	pieces	140	0.145833	1	0.145833
	2 mL screwcap tube	-	Sarstedt	5000	pieces	121.8	0.02436	0.0104167	0.00025375
		FrameStar PCR Plate	Azenta	50	plates	202.5	4.05	0.0104167	0.0421875
		Thermal Bond Heat Seal	Azenta	4200	seals	916.5	0.218214	0.0208333	0.00454613
PCR Cleanup	Cleanup bead solution	Sera-Mag SpeedBeads	Merck	100	ml	2140	21.4	0.00064	0.013696	0.216547	898.456
		NaCl	Fisher Scientific	1000	g	17.4	0.0174	0.0046752	8.13485e-05
		PEG 8000	Fisher Scientific	1000	g	44	0.044	6.4e-06	2.816e-07
		Tris	Merck	500	g	164	0.328	3.87648e-05	1.27149e-05
		EDTA	Fisher Scientific	100	g	39.5	0.395	9.35168e-06	3.69391e-06
		Tween 20	Carl Roth	250	g	26.9	0.1076	0.00016	1.7216e-05
	Wash buffer	Tris	Merck	500	g	164	0.328	0.00024228	7.94678e-05
		Ethanol	Fisher Scientific	2500	ml	50	0.02	0.16	0.0032
	Elution buffer	Tris	Merck	500	g	164	0.328	0.000411876	0.000135095
	Robot Labware	1.2 mL storage plate	Azenta	100	plates	236	2.36	0.0208333	0.0491667
		FrameStar PCR Plate	Azenta	50	plates	202.5	4.05	0.0104167	0.0421875
		0.3 mL storage plate	Azenta	100	plates	162	1.62	0.0104167	0.016875
		Robotic tips 1000 uL	Beckman	480	pieces	255.8	0.532917	0.166667	0.0888194
		Thermal Bond Heat Seal	Azenta	4200	seals	916.5	0.218214	0.0104167	0.00227307
2nd PCR	Mastermix	Qiagen Multiplex Plus	Qiagen	2.55	ml	258	101.176	0.005	0.505882	0.721724	2994.43
	Primer	no list price available, calculated with 1 cent per sample							0.01
	Robot Labware	Robotic tips 150 uL	Beckman	960	pieces	150	0.15625	0.0833333	0.0130208
		Robotic tips 50 uL	Starlab	960	pieces	140	0.145833	1	0.145833
	2 mL screwcap tube	-	Sarstedt	5000	pieces	121.8	0.02436	0.0104167	0.00025375
		FrameStar PCR Plate	Azenta	50	plates	202.5	4.05	0.0104167	0.0421875
		Thermal Bond Heat Seal	Azenta	4200	seals	916.5	0.218214	0.0208333	0.00454613
Normalization	Cleanup bead solution	Sera-Mag SpeedBeads	Merck	100	ml	2140	21.4	3.2e-05	0.0006848	0.203536	844.472
		NaCl	Fisher Scientific	1000	g	17.4	0.0174	0.0046752	8.13485e-05
		PEG 8000	Fisher Scientific	1000	g	44	0.044	6.4e-06	2.816e-07
		Tris	Merck	500	g	164	0.328	3.87648e-05	1.27149e-05
		EDTA	Fisher Scientific	100	g	39.5	0.395	9.35168e-06	3.69391e-06
		Tween 20	Carl Roth	250	g	26.9	0.1076	0.00016	1.7216e-05
	Wash buffer	Tris	Merck	500	g	164	0.328	0.00024228	7.94678e-05
		Ethanol	Fisher Scientific	2500	ml	50	0.02	0.16	0.0032
	Elution buffer	Tris	Merck	500	g	164	0.328	0.000411876	0.000135095
	Robot Labware	1.2 mL storage plate	Azenta	100	plates	236	2.36	0.0208333	0.0491667
		FrameStar PCR Plate	Azenta	50	plates	202.5	4.05	0.0104167	0.0421875
		0.3 mL storage plate	Azenta	100	plates	162	1.62	0.0104167	0.016875
		Robotic tips 1000 uL	Beckman	480	pieces	255.8	0.532917	0.166667	0.0888194
		Thermal Bond Heat Seal	Azenta	4200	seals	916.5	0.218214	0.0104167	0.00227307
Pooling	Robot Labware	Robotic tips 150 uL	Beckman	960	pieces	150	0.15625	0.00694444	0.00108507	0.111385	0.44554
		50 mL Falcon tube	Sarstedt	300	pieces	33.09	0.1103	1	0.1103
QA librarys	Fragment Anaylzer Kit	HS NGS Kit	Agielnt	500	reactions	1357	2.714	1	2.714	2.714	10.856

### Sheet: Estimated Working times
An improved DNA metabarcoding workflow detects more than 10,000 insect species in a nation-wide monitoring framework
Supplementary Table S9: Estimated costs and working times for the presented workflow.
Step	per Plate [min]
Extraktion	45
Gel	30
1st PCR	10
CU	30
2nd PCR	15
Norm	30
Pooling	60
QC	60
